# Bidirectional fibrogenic cross-talk revealed in a human iPSC-derived epithelial-mesenchymal co-culture model of pulmonary fibrosis

**DOI:** 10.64898/2026.01.30.702837

**Authors:** Andrea B Alber, George Kwong, Vishal K Gupta, Porter E Dooley, Jill R Patel, Pushpinder S Bawa, Kasey Minakin, Dakota Jones, Diya Gopal, Huan Souza, Maria Yampolskaya, Eitan Vilker, Chandani Sen, Ansley S Conchola, Pankaj Mehta, Brigitte N Gomperts, Tristan Frum, Jason R Spence, Konstantinos-Dionysios Alysandratos, Darrell N Kotton

## Abstract

Pulmonary fibrosis (PF) can arise from mutations in alveolar epithelial type 2 (AT2) cell-specific genes, but manifests in fibrotic activation of mesenchymal cells, thus involving fibrogenic epithelial-mesenchymal crosstalk. The ligand-receptor interactions underlying the onset and early progression of PF remain poorly understood. Induced pluripotent stem cell (iPSC)-derived models are powerful tools to study respiratory diseases, yet are currently limited to reductionist single lineage epithelial models or multi-lineage systems that lack purity and lung-specificity of the mesenchyme. Here we generate a human iPSC line carrying both a lung mesenchyme-specific reporter (TBX4-LER^tdTomato^) and a reporter for mesenchymal activation/differentiation (ACTA2^GFP^). Applying this line, we develop a directed differentiation protocol capable of generating cells that express key molecular and functional features of primary human developing lung mesenchyme across multiple iPSC genetic backgrounds. We then establish co-cultures of these iPSC-derived lung mesenchymal cells (iLM) with patient-specific iPSC-derived alveolar epithelial type 2 cells (iAT2s) carrying an SFTPC^I73T^ mutation as a model for PF. We find increased expression of fibrotic markers in co-cultures with mutant iAT2s as compared to co-cultures with gene-corrected iAT2s. Moreover, mutant iAT2s express markers of alveolar-basal intermediate (ABI) cells only in the presence of iLM, suggesting that bidirectional crosstalk promotes this aberrant cell state. We identify ligand-receptor pairs enriched in co-cultures with mutant iAT2s, including TGFβ, multiple integrins, and additional genes that have not been previously linked to PF. Finally, we show that small molecule-mediated inhibition of TGFβ or integrins αVβ1/αVβ6 attenuates both fibrotic mesenchymal activation and the presence of ABI cells in iLM/iAT2 co-cultures. Thus, we have established a human iPSC-derived co-culture system that recapitulates key molecular hallmarks of bidirectional fibrogenic epithelial-mesenchymal crosstalk in pulmonary fibrosis, and enables the identification and study of potentially druggable pathways involved in disease initiation and progression.
