## Supplemental Table 8 for "Bidirectional fibrogenic cross-talk revealed in a human iPSC-derived epithelial-mesenchymal co-culture model of pulmonary fibrosis"

### Sheet: Epithelium to Mesenchyme
Rank	Ligand in iAT2s	Receptor in iLM
1	CXCL8	SDC2
2	CXCL8	SDC1
3	ICAM1	MSN
4	ICAM1	EZR
5	EDN1	EDNRA
6	EDN1	ECE1
7	IL32	ITGB3
8	S100A10	CFTR
9	S100A10	HTR1B
10	VEGFA	NRP2
11	VEGFA	NRP1
12	MMP7	CD151
13	MMP7	SDC1
14	ANGPTL4	ITGB1
15	ANGPTL4	CDH11
16	APOE	APP
17	APOE	LRP1
18	CCN1	ITGB1
19	CCN1	ITGA5
20	LGALS3	ANXA2
21	LGALS3	PTPRK
22	LGALS1	ITGB1
23	LGALS1	CD69
24	COL1A1	ITGB1
25	COL1A1	ITGA1
26	GDF15	ERBB2
27	GDF15	RET
28	LAMC2	ITGB1
29	LAMC2	CD151
30	CTSD	APP
31	AREG	ERBB2
32	AREG	EGFR
33	PSAP	LRP1
34	PSAP	SORT1
35	SDC4	ADAM12
36	FGF18	FGFR1
37	FGF18	FGFR2

### Sheet: Mesenchyme to Epithelium
Rank	Ligand in iLM	Receptor in iAT2s
1	LGALS1	ITGB1
2	LGALS1	CD69
3	IGFL2	IGFLR1
4	CXCL14	CXCR4
5	COL4A1	ITGAV
6	COL4A1	ITGB1
7	THY1	ITGAV
8	THY1	CNTN1
9	POSTN	ITGAV
10	POSTN	PTK7
11	FN1	ITGAV
12	FN1	ITGB6
13	CCN2	IGF2R
14	CCN2	LRP6
15	TGFBI	ITGAV
16	TGFBI	ITGB1
17	COL1A1	ITGAV
18	COL1A1	SDC1
19	COL1A2	DDR1
20	COL1A2	ITGA2
21	IGF1	ITGAV
22	IGF1	IGF1R
23	COL5A1	SDC1
24	COL5A1	ITGB1
25	CTHRC1	FZD3
26	CTHRC1	FZD6
27	TNC	ITGAV
28	TNC	ITGB6
29	COL12A1	ITGA2
30	COL12A1	ITGB1
31	LTBP1	ITGB5
32	COL4A2	DDR1
33	COL4A2	ITGB1
34	SFRP1	FZD6
35	SFRP1	FZD2
36	ANXA2	EGFR
37	ANXA2	PLAT
