## Supplemental Table 4 for "Bidirectional fibrogenic cross-talk revealed in a human iPSC-derived epithelial-mesenchymal co-culture model of pulmonary fibrosis"

### Sheet: Gene set Fig3d
COL6A3
NBL1
LUM
MMP2
COL3A1
COL8A1
PPIC
CTHRC1
TCF4
CDH11
LTBP1
CLEC11A
MDK
MFAP2
SPARC
COL1A2
TCEAL9
CAPZB
BGN
SPATS2L
TTC3
ANTXR1
LGALS1
MOXD1
CD99_ENSG00000002586
COL1A1
SEPTIN11
COL6A2
COL5A2
MT-CYB
MT-CO1
SPON1
PCOLCE
SPON2
TCF12
BEX3
TSHZ2
POSTN
TMEM98
TIMP2
VCAN
RAB31
AKAP13
MRC2
PLXDC2
CTSK
COL5A1
MT-ATP6
MXRA8
BASP1
MICOS10
S100A13
COL14A1
THY1
ASPN
ITGBL1
LTBP2
C4orf48
SOX4
SSC5D
OGN
SSPN
THBS2
COL6A1
DPYSL3
SERF2
ZBTB20
WWTR1
RCN3
BNC2
ENAH
RBMS1
ELOB
NPC2
PMEPA1
RORA
ST3GAL4
HMCN1
MEG3
HMGN1
