## Supplemental Table 3 for "Bidirectional fibrogenic cross-talk revealed in a human iPSC-derived epithelial-mesenchymal co-culture model of pulmonary fibrosis"

### Sheet: Gene sets Fig2d
Day 94 Primary	Day 122 Primary	Day 76 Primary	Day 57 Primary
JUNB	MACF1	RPL10P9	MTRNR2L1
JUN	CEBPD	RPS4Y1	MT-RNR1
HLA-C	ADH1B	RPS26	H19
IER2	SELENOP	RPL9P9	ACTG1
CCNL1	C7	DDX3Y	SFRP2
RPS4X	LIMCH1	TXLNGY	RPS19
SNHG8	H3F3B	TTTY15	SULT1E1
ZFP36	DST	UTY	RPS9
FOSB	COL6A1	FAM118A	RPL12
EGR1	PTPRD	SULT1E1	RPL14
ARRDC3	OLFML2A	MDK	RPS14
FOS	JUND	LXN	RPS2
CD81	FHL1	RPS11	GABPB1-AS1
STAT3	BTG1	RPS25	RPL37
ZFP36L1	CEBPB	PHLDA1	RPS18
NFKBIZ	IRF2BP2	LGALS1	AC024940.2
SOCS3	PEG10	NAP1L1	RPS28
CHST2	LMO4	HNRNPA1	RPLP1
FCGRT	TCF21	SQLE	RPL36
PLAC9	CFD	NDUFS5	NAP1L1
PPP1R15A	PLEKHH2	RAP2B	CCND2
SNHG7	OGN	SNAI2	XIST
EPB41L4A-AS1	SOD3	ID3	DES
MFAP4	LUM	CD99	HNRNPA1
TCF21	SPRY1	CCND1	ATP5MC2
CALM1	TAGLN2	DCN	GAPDH
NSA2	MFAP4	ACAT2	BCL11A
MCL1	FMO2	MSMO1	MT-TP
LITAF	G0S2	RPL36AL	IGF2BP2
PLAT	IL6ST	POLR2J3.1	SNAI2
SAT1	NPNT	FDFT1	MRPL14
DDX3X	PKN2	MEOX2	EEF1B2
TXNIP	SLIT2	STXBP6	SLITRK6
AC109326.1	LBH	IFITM3	MAGED2
TAGLN2	PLPP3	ARHGAP20	UNC5C
DDIT4	PPP1R3C	FADS1	NRP2
S100A6	DUSP1	RSPO2	KCNQ1OT1
MGP	THBS1	IDI1	BCAT1
IRF1	NBL1	LIFR	NKAIN4
CAMK2N1	ZFP36L2	CDO1	PCDH18
MAF	CYR61	TDO2	RPL36A
CCDC68	SAT1	PCDH7	MME
BMP5	NR4A1	ENAH	TNFRSF19
HSPA1A	PDLIM3	CTSC	CTSC
CXCL12	CA3	ID2	GNAO1
C11orf96	MGP	PKDCC	PLAC9
LGALS3	FOS	GPC3	L1TD1
NFKBIA	IER3	POSTN	SCN7A
CXCL14	CCL2	IGFBP3	FN1
STC1	CTGF	AKAP12	HIPK2
